# *Obox4* promotes zygotic genome activation upon loss of *Dux*

**DOI:** 10.1101/2022.07.04.498763

**Authors:** Youjia Guo, Tomohiro Kitano, Kimiko Inoue, Kensaku Murano, Michiko Hirose, Ten D. Li, Akihiko Sakashita, Hirotsugu Ishizu, Narumi Ogonuki, Shogo Matoba, Masayuki Sato, Atsuo Ogura, Haruhiko Siomi

## Abstract

Once fertilized, mouse zygotes rapidly proceed to zygotic genome activation (ZGA), during which long terminal repeats (LTRs) of murine endogenous retroviruses with leucine tRNA primer (MERVL) are activated by a conserved homeodomain-containing transcription factor, DUX. However, *Dux*-knockout embryos produce fertile mice, suggesting that ZGA is redundantly driven by an unknown factor(s). Here we present multiple lines of evidence that the multicopy homeobox gene, *Obox4*, encodes a transcription factor that is highly expressed in mouse 2-cell embryos and redundantly drives ZGA. Genome-wide profiling revealed that OBOX4 specifically binds and activates MERVL LTRs as well as a subset of murine endogenous retroviruses with lysine tRNA primer (MERVK) LTRs. Depletion of *Obox4* is tolerated by embryogenesis, whereas concomitant *Obox4*/*Dux* depletion markedly compromises embryonic development. Our study identified OBOX4 as a transcription factor that provides genetic redundancy to pre-implantation development.
