## Supplementary Table 5 for "*Obox4* promotes zygotic genome activation upon loss of *Dux*"

### Sheet: Supplementary_Table_5
# Supplementary Table 5
# Transposable elements loci coverage by Obox4
	repName	Obox4Count	totalCount	fractionTotalCount	repFamily
1	RLTR17B_Mm	15	28396	0.000528243	ERVK
2	RMER16A3	25	763	0.0327654	ERVK
3	RMER13B	28	2195	0.0127563	ERVK
4	MYSERV6-int	17	3420	0.00497076	ERVK
5	RLTR1D2_MM	3	198	0.0151515	ERV1
6	MTD	237	53154	0.00445874	ERVL-MaLR
7	MERVL_2A-int	21	4132	0.00508228	ERVL
8	RLTR10	8	2983	0.00268186	ERVK
9	RLTR13D6	230	833	0.27611	ERVK
10	LTR33	6	1498	0.00400534	ERVL
11	MER21B	14	1670	0.00838323	ERVL
12	MTE2b	92	14824	0.00620615	ERVL-MaLR
13	MTC	156	28422	0.00548871	ERVL-MaLR
14	RMER6C	56	4949	0.0113154	ERVK
15	RMER4B	32	5378	0.00595017	ERVK
16	MT2B	279	14723	0.0189499	ERVL
17	RLTR20A3_MM	6	923	0.00650054	ERVK
18	MTC-int	6	3617	0.00165883	ERVL-MaLR
19	MT2B2	115	3833	0.0300026	ERVL
20	ORR1E	83	23373	0.00355111	ERVL-MaLR
21	ETnERV-int	65	929	0.0699677	ERVK
22	MMETn-int	69	1057	0.0652791	ERVK
23	RLTR30E_MM	14	330	0.0424242	ERV1
24	RMER19C	9	2804	0.0032097	ERVK
25	IAPEz-int	3	7556	0.000397035	ERVK
26	IAPLTR3-int	0	1853	0	ERVK
27	MTE-int	26	5105	0.00509305	ERVL-MaLR
28	ORR1C2	158	12804	0.0123399	ERVL-MaLR
29	RLTR42-int	19	2568	0.00739875	ERVK
30	ORR1D1	125	22248	0.00561848	ERVL-MaLR
31	ORR1B2	81	8774	0.00923182	ERVL-MaLR
32	RLTR10-int	1	2665	0.000375235	ERVK
33	RLTR11A2	39	2771	0.0140743	ERVK
34	MTEa	107	20687	0.00517233	ERVL-MaLR
35	IAPLTR1a_Mm	1	1848	0.000541126	ERVK
36	BGLII_Mur	5	636	0.00786164	ERVK
37	ORR1A2	143	15368	0.00930505	ERVL-MaLR
38	RMER21B	36	1294	0.0278207	ERV1
39	RMER19B	25	5920	0.00422297	ERVK
40	MLT2B3	5	1514	0.00330251	ERVL
41	ORR1D2	77	15533	0.00495719	ERVL-MaLR
42	MTE2b-int	2	761	0.00262812	ERVL-MaLR
43	RLTR30D_MM	1	270	0.0037037	ERV1
44	LTRIS_Mus	5	965	0.00518135	ERV1
45	MT2_Mm	137	2776	0.0493516	ERVL
46	RMER5	83	7648	0.0108525	ERV1
47	MTA_Mm-int	5	3134	0.00159541	ERVL-MaLR
48	RMER6A	64	4196	0.0152526	ERVK
49	RLTR13B3	30	278	0.107914	ERVK
50	MLTR14	96	7100	0.0135211	ERV1
51	IAPLTR2a2_Mm	3	1593	0.00188324	ERVK
52	RLTR30D2_MM	7	782	0.00895141	ERV1
53	ORR1E-int	4	1486	0.00269179	ERVL-MaLR
54	MTB_Mm	35	5081	0.00688841	ERVL-MaLR
55	ERVB7_1-LTR_MM	56	810	0.0691358	ERVK
56	MTA_Mm	58	16131	0.00359556	ERVL-MaLR
57	ORR1G	23	4807	0.00478469	ERVL-MaLR
58	MT2A	52	10421	0.00498992	ERVL
59	RLTR34C_MM	4	410	0.0097561	ERVK
60	RLTR11D	5	545	0.00917431	ERVK
61	BGLII	50	2322	0.0215332	ERVK
62	LTR33A_	3	483	0.00621118	ERVL
63	RMER19B2	6	2369	0.00253271	ERVK
64	LTR82B	4	292	0.0136986	ERVL
65	RLTR20D	17	834	0.0203837	ERVK
66	MTEb	41	11179	0.00366759	ERVL-MaLR
67	LTR84a	1	137	0.00729927	ERVL
68	ORR1C1	97	7660	0.0126632	ERVL-MaLR
69	ORR1A4	60	8048	0.00745527	ERVL-MaLR
70	MER90a	4	667	0.005997	ERV1
71	MLT1A	22	5039	0.00436595	ERVL-MaLR
72	RLTR25A	43	1863	0.0230811	ERVK
73	MLT1E3	5	1043	0.00479386	ERVL-MaLR
74	MTE2a	81	15622	0.005185	ERVL-MaLR
75	RMER10B	117	3114	0.0375723	ERVL
76	MLT1F	7	1610	0.00434783	ERVL-MaLR
77	RMER15	100	18625	0.00536913	ERVL
78	RLTR13D2	3	273	0.010989	ERVK
79	RMER17C-int	12	2045	0.00586797	ERVK
80	MLT1J	19	3032	0.00626649	ERVL-MaLR
81	RLTR9A3	57	806	0.0707196	ERVK
82	MLTR18C_MM	6	479	0.0125261	ERVK
83	ORR1A1	39	4555	0.00856202	ERVL-MaLR
84	ORR1A3	28	4537	0.00617148	ERVL-MaLR
85	ORR1B2-int	8	892	0.00896861	ERVL-MaLR
86	MLT1A0	46	10632	0.00432656	ERVL-MaLR
87	MER89-int	0	101	0	ERV1
88	RLTR18	14	636	0.0220126	ERVK
89	MT2C_Mm	147	2046	0.0718475	ERVL
90	RMER4A	9	3490	0.0025788	ERVK
91	ORR1A0	18	2209	0.00814848	ERVL-MaLR
92	RMER12	9	3510	0.0025641	ERVK
93	MLT1F2	13	2360	0.00550847	ERVL-MaLR
94	RLTR43C	0	284	0	ERVK
95	RMER17D2	10	1819	0.00549753	ERVK
96	IAP-d-int	2	1398	0.00143062	ERVK
97	MTB	43	6664	0.00645258	ERVL-MaLR
98	MLT1K	43	2820	0.0152482	ERVL-MaLR
99	RLTR51A_Mm	18	3628	0.00496141	ERVK?
100	ORR1F	67	23619	0.0028367	ERVL-MaLR
101	IAP1-MM_I-int	2	510	0.00392157	ERVK
102	RMER17C	76	6782	0.0112061	ERVK
103	ORR1A2-int	116	2233	0.0519481	ERVL-MaLR
104	RLTR18B	17	1054	0.016129	ERVK
105	RLTR23	69	1576	0.0437817	ERV1
106	RLTR48B	5	116	0.0431034	ERV1
107	MLT1F1	17	1654	0.0102781	ERVL-MaLR
108	MMERVK10C-int	5	3474	0.00143926	ERVK
109	RLTR10C	95	1864	0.0509657	ERVK
110	BGLII_B	24	1036	0.023166	ERVK
111	IAPLTR2a	1	638	0.0015674	ERVK
112	MMVL30-int	1	992	0.00100807	ERV1
113	MER90	2	264	0.00757576	ERV1
114	MERVL-int	29	2685	0.0108007	ERVL
115	LTRIS6	0	165	0	ERV1
116	RLTR26B_MM	3	525	0.00571429	ERVK
117	RLTR14	20	2451	0.00815994	ERV1
118	RMER17A	6	1933	0.00310398	ERVK
119	RLTR13E	139	626	0.222045	ERVK
120	ERVB7_3-LTR_MM	23	332	0.0692771	ERVK
121	RLTR1D	6	326	0.0184049	ERV1
122	RLTR13C1	20	316	0.0632911	ERVK
123	MER74B	3	329	0.00911854	ERVL
124	MLT1A1	25	9224	0.00271032	ERVL-MaLR
125	ERVB4_2-LTR_MM	28	149	0.187919	ERVK
126	RLTR45-int	10	1425	0.00701754	ERVK
127	RLTR9D2	54	209	0.258373	ERVK
128	RLTR10D	3	519	0.00578035	ERVK
129	RLTR20B4_MM	2	427	0.00468384	ERVK
130	RLTRETN_Mm	31	1427	0.0217239	ERVK
131	MLT1B	48	9558	0.00502197	ERVL-MaLR
132	MLT1C	45	7875	0.00571429	ERVL-MaLR
133	IAPEY2_LTR	1	1084	0.000922509	ERVK
134	IAPEy-int	0	769	0	ERVK
135	ERVB4_1B-I_MM-int	18	1368	0.0131579	ERVK
136	IAPEY3_LTR	1	580	0.00172414	ERVK
137	ERVB4_1C-LTR_Mm	58	1025	0.0565854	ERVK
138	MLT1D	28	8545	0.00327677	ERVL-MaLR
139	RLTR6B_Mm	0	666	0	ERV1
140	RMER17A2	15	2719	0.00551673	ERVK
141	LTR81B	1	210	0.00476191	Gypsy
142	ORR1B1	116	17849	0.00649896	ERVL-MaLR
143	RLTR13A1	4	227	0.0176211	ERVK
144	RLTR20B3	6	1023	0.0058651	ERVK
145	RMER12C	15	5164	0.00290472	ERVK
146	RMER16-int	43	2808	0.0153134	ERVK
147	MMERVK9E_I-int	91	1647	0.055252	ERVK
148	RLTR6-int	7	1255	0.00557769	ERV1
149	ERVB7_4-LTR_MM	12	185	0.0648649	ERVK
150	RLTR13G	158	925	0.170811	ERVK
151	MLT2B4	6	1904	0.00315126	ERVL
152	MMERVK9C_I-int	130	1909	0.0680985	ERVK
153	RLTR20C1_MM	13	5804	0.00223983	ERVK
154	MER49	0	7	0	ERV1
155	RLTR13D4	31	207	0.149758	ERVK
156	RLTR45	37	1628	0.0227273	ERVK
157	MER77B	2	515	0.00388349	ERVL
158	MER89	5	640	0.0078125	ERV1
159	RLTR28B	4	444	0.00900901	ERVL
160	MamGypLTR1c	0	147	0	Gypsy
161	MLTR31FA_MM	6	550	0.0109091	ERVK
162	MTD-int	6	2610	0.00229885	ERVL-MaLR
163	MURVY-int	0	555	0	ERV1
164	RLTR27	11	1684	0.00653207	ERVK
165	MT2B1	66	7549	0.00874288	ERVL
166	RMER17B	34	3020	0.0112583	ERVK
167	RLTR13B4	17	431	0.0394432	ERVK
168	RMER13A2	15	1544	0.00971503	ERVK
169	RLTR20C2_MM	6	3787	0.00158437	ERVK
170	RLTR16	13	1403	0.00926586	ERVK
171	RMER20B	38	2030	0.0187192	ERVK
172	ORR1B1-int	45	3099	0.0145208	ERVL-MaLR
173	RLTR15	14	2527	0.00554017	ERVK
174	RLTR19B	2	236	0.00847458	ERVK
175	MER34A1	1	557	0.00179533	ERV1
176	RLTR13D5	22	777	0.028314	ERVK
177	RMER20A	53	1593	0.0332706	ERVK
178	RLTR14_RN	22	1193	0.0184409	ERV1
179	RMER13A	19	1036	0.0183398	ERVK
180	RLTR51B_Mm	5	693	0.00721501	ERVK?
181	RodERV21-int	20	2011	0.0099453	ERV1
182	RLTR14-int	4	1894	0.00211193	ERV1
183	MLT-int	2	855	0.00233918	ERVL-MaLR
184	RLTR41	98	1152	0.0850694	ERV1
185	MLTR11B	18	3063	0.00587659	ERVK
186	RLTR25B	67	3844	0.0174298	ERVK
187	RMER20C_Mm	23	1635	0.0140673	ERVK
188	RLTR28	26	2006	0.0129611	ERVL
189	LTR85c	0	122	0	Gypsy?
190	ERV3-16A3_I-int	0	941	0	ERVL
191	LTR72_RN	6	1024	0.00585938	ERV1
192	MYSERV16_I-int	7	2670	0.00262172	ERVK
193	RLTR20B2	8	902	0.00886918	ERVK
194	LTR16B2	1	391	0.00255755	ERVL
195	MLTR25A	94	2250	0.0417778	ERVK
196	MER92-int	1	327	0.0030581	ERV1
197	MER57-int	3	207	0.0144928	ERV1
198	RLTR9F	13	423	0.0307329	ERVK
199	RLTR17	66	1790	0.0368715	ERVK
200	RLTR16B_MM	18	651	0.0276498	ERVK
201	ERVL-B4-int	5	1420	0.00352113	ERVL
202	RLTR9E	399	1344	0.296875	ERVK
203	RMER17C2	24	3511	0.00683566	ERVK
204	LTRIS2	321	1510	0.212583	ERV1
205	MuRRS4-int	10	2839	0.00352237	ERV1
206	IAPLTR2b	7	1078	0.00649351	ERVK
207	LTR48	9	651	0.0138249	ERV1
208	LTR16C	6	1373	0.00436999	ERVL
209	MLT1E2	9	1864	0.00482833	ERVL-MaLR
210	RLTR9D	221	840	0.263095	ERVK
211	MLT2C2	1	658	0.00151976	ERVL
212	LTR80B	0	117	0	ERVL
213	MLT1G3	5	1099	0.00454959	ERVL-MaLR
214	RLTR22_Mur	21	2654	0.00791258	ERVK
215	RMER10A	162	4656	0.0347938	ERVL
216	MLTR31A_MM	3	367	0.00817439	ERVK
217	MLTR11A	13	2173	0.00598251	ERVK
218	MLTR18_MM	7	455	0.0153846	ERVK
219	LTR90A	1	99	0.010101	LTR
220	RMER3D-int	19	2800	0.00678571	ERVK
221	MER52-int	0	215	0	ERV1
222	ORR1D1-int	16	1766	0.00906002	ERVL-MaLR
223	RLTR21	14	4018	0.00348432	ERVK
224	RLTR53B_Mm	5	163	0.0306748	ERVK
225	LTR37A	2	554	0.00361011	ERV1
226	MLTR32C_MM	4	133	0.0300752	ERVK
227	RLTR30	2	415	0.00481928	ERV1
228	ORR1F-int	5	401	0.0124688	ERVL-MaLR
229	ETnERV2-int	59	1998	0.0295295	ERVK
230	RLTR1B	28	919	0.0304679	ERV1
231	RLTR1B-int	22	842	0.0261283	ERV1
232	MMERGLN-int	1	890	0.0011236	ERV1
233	ORR1C1-int	12	843	0.0142349	ERVL-MaLR
234	LTR78B	2	413	0.00484261	ERV1
235	RLTR13B2	144	324	0.444444	ERVK
236	IAPLTR2_Mm	2	1443	0.001386	ERVK
237	IAPEY4_I-int	16	546	0.029304	ERVK
238	BGLII_B2	4	403	0.00992556	ERVK
239	RLTR12B	12	930	0.0129032	ERVK
240	RLTR41A2	42	459	0.0915033	ERV1
241	MERV1_I-int	15	1422	0.0105485	ERV1
242	RLTR31D_MM	22	8462	0.00259986	ERVK
243	LTR16A	11	1505	0.00730897	ERVL
244	RLTR10A	12	828	0.0144928	ERVK
245	MuLV-int	0	407	0	ERV1
246	MLT1L	13	1574	0.00825921	ERVL-MaLR
247	RMER6D	20	2492	0.00802568	ERVK
248	LTR40b	1	583	0.00171527	ERVL
249	RLTR20A4	19	11987	0.00158505	ERVK
250	LTR10_RN	2	571	0.00350263	ERVK
251	RLTR13C2	93	871	0.106774	ERVK
252	RLTR19	7	1022	0.00684931	ERVK
253	RLTR42	3	270	0.0111111	ERVK
254	RMER6B	19	1439	0.0132036	ERVK
255	RLTR48A	7	659	0.0106222	ERV1
256	MMERGLN_LTR	29	467	0.0620985	ERV1
257	RLTR1A2_MM	14	423	0.0330969	ERV1
258	RLTR12BD_Mm	15	932	0.0160944	ERVK
259	RLTR10B2	20	921	0.0217155	ERVK
260	IAPEY3-int	0	2423	0	ERVK
261	MER68B	1	242	0.00413223	ERVL
262	MMERVK10D3_I-int	5	475	0.0105263	ERVK
263	BGLII_A	8	299	0.0267559	ERVK
264	ORR1D2-int	7	1384	0.0050578	ERVL-MaLR
265	MLTR12	7	512	0.0136719	ERV1
266	RLTR1E_MM	0	90	0	ERV1
267	RLTR20B3A_MM	11	882	0.0124717	ERVK
268	RMER17B2	5	926	0.00539957	ERVK
269	LTR108c_Mam	0	15	0	ERVL
270	LTR50	2	568	0.00352113	ERVL
271	RLTR24B_MM	4	1062	0.00376648	ERV1
272	RMER15-int	22	3234	0.00680272	ERVL
273	ORR1A3-int	47	2548	0.0184458	ERVL-MaLR
274	RMER2	27	2448	0.0110294	ERV1
275	MurERV4-int	5	1663	0.00300661	ERVK
276	RLTR1	0	65	0	ERV1
277	RLTR40	9	2780	0.00323741	ERVK
278	RMER19A	6	2212	0.00271248	ERVK
279	RMER13A1	11	1124	0.00978648	ERVK
280	MER65D	0	105	0	ERV1
281	RLTR16C_MM	4	385	0.0103896	ERVK
282	MamGypLTR2c	1	112	0.00892857	Gypsy
283	RLTR9A3B	16	355	0.0450704	ERVK
284	RMER12B	3	1039	0.00288739	ERVK
285	ERVB7_2-LTR_MM	16	450	0.0355556	ERVK
286	MER68	2	653	0.00306279	ERVL
287	MLT2D	6	1621	0.00370142	ERVL
288	MERV1_LTR	26	630	0.0412698	ERV1
289	RLTR13A	1	228	0.00438597	ERVK
290	ORR1A0-int	52	468	0.111111	ERVL-MaLR
291	RLTR50B	1	346	0.00289017	ERVK
292	RLTR10F	2	498	0.00401606	ERVK
293	RMER17D	24	1202	0.0199667	ERVK
294	MLT1J1	4	1156	0.00346021	ERVL-MaLR
295	MLTR18D_MM	10	635	0.015748	ERVK
296	RLTR11A	28	2755	0.0101633	ERVK
297	RLTR44B	2	279	0.00716846	ERVK
298	RLTR44-int	0	668	0	ERVK
299	RLTR44A	1	262	0.00381679	ERVK
300	IAP1-MM_LTR	6	435	0.0137931	ERVK
301	MER74A	11	755	0.0145695	ERVL
302	RLTR26	5	421	0.0118765	ERVK
303	MYSERV-int	6	1527	0.00392927	ERVK
304	MER21C	26	2332	0.0111492	ERVL
305	MLT2B1	4	1672	0.00239234	ERVL
306	MER54A	1	282	0.0035461	ERVL
307	MER34	6	763	0.0078637	ERV1
308	RLTR9A3A	6	274	0.0218978	ERVK
309	RLTR1C	2	734	0.0027248	ERV1
310	RLTR9B2	10	193	0.0518135	ERVK
311	RLTR9C	11	497	0.0221328	ERVK
312	RMER21A	29	719	0.0403338	ERV1
313	RMER6BA	13	1020	0.0127451	ERVK
314	RLTR20B1	5	682	0.00733138	ERVK
315	LTR55	0	164	0	ERVL?
316	MLT1O	11	549	0.0200364	ERVL-MaLR
317	RLTR18-int	2	526	0.00380228	ERVK
318	LTR29	0	34	0	ERV1
319	MLTR18A_MM	5	342	0.0146199	ERVK
320	RLTR26_Mus	19	1144	0.0166084	ERVK
321	RLTR12A	9	850	0.0105882	ERVK
322	MLT1E1A	4	1188	0.003367	ERVL-MaLR
323	MER34A	3	712	0.00421348	ERV1
324	ORR1A4-int	34	1389	0.024478	ERVL-MaLR
325	IAPLTR4	0	699	0	ERVK
326	MLTR31F_MM	6	417	0.0143885	ERVK
327	RLTR9A2	25	244	0.102459	ERVK
328	RLTR47	1	212	0.00471698	ERVK
329	RLTR31B2	15	1262	0.0118859	ERVK
330	ORR1D-int	2	901	0.00221976	ERVL-MaLR
331	ERVB4_1B-LTR_MM	6	682	0.00879765	ERVK
332	RLTR33	12	1386	0.00865801	ERVK
333	MLTR73	10	981	0.0101937	ERV1
334	MuRRS-int	2	1041	0.00192123	ERV1
335	IAPLTR1_Mm	1	1531	0.000653168	ERVK
336	RLTR4_MM-int	2	432	0.00462963	ERV1
337	MER31B	9	570	0.0157895	ERV1
338	ERVL-E-int	4	1070	0.00373832	ERVL
339	RLTR9A	29	679	0.0427099	ERVK
340	MLT1H-int	0	387	0	ERVL-MaLR
341	RLTR12H	3	198	0.0151515	ERVK
342	ERVB7_2B-LTR_MM	16	740	0.0216216	ERVK
343	MER88	1	62	0.016129	ERVL
344	RLTR11C_MM	16	904	0.0176991	ERVK
345	RLTR10D2	11	231	0.047619	ERVK
346	ORR1C2-int	21	922	0.0227766	ERVL-MaLR
347	RLTR34B_MM	5	546	0.00915751	ERVK
348	RLTR13B1	250	1066	0.234522	ERVK
349	LTR23-int	0	11	0	ERV1
350	MER31A	3	732	0.00409836	ERV1
351	MER57C2	8	423	0.0189125	ERV1
352	MTEa-int	3	1426	0.00210379	ERVL-MaLR
353	MLT1J2	7	1147	0.00610288	ERVL-MaLR
354	ERVB4_1-LTR_MM	0	22	0	ERVK
355	ORR1G-int	0	72	0	ERVL-MaLR
356	RLTR17D_Mm	4	1279	0.00312744	ERVK
357	MLTR18B_MM	10	482	0.0207469	ERVK
358	RLTR19-int	18	2548	0.00706436	ERVK
359	ORR1A1-int	73	883	0.0826727	ERVL-MaLR
360	MER110A	1	200	0.005	ERV1
361	MER92D	1	70	0.0142857	ERV1
362	MTB_Mm-int	1	385	0.0025974	ERVL-MaLR
363	RLTR9B	17	236	0.0720339	ERVK
364	RMER16	21	480	0.04375	ERVK
365	ERVB2_1A-I_MM-int	16	289	0.0553633	ERVK
366	MRLTR33	6	663	0.00904977	ERVK
367	RLTR12D	10	724	0.0138122	ERVK
368	RLTR12E	14	649	0.0215716	ERVK
369	LTRIS4A	12	238	0.0504202	ERV1
370	LTR89	1	149	0.00671141	ERVL?
371	RLTR13A2	0	171	0	ERVK
372	RLTR20A2B_MM	7	457	0.0153173	ERVK
373	LTRIS4	3	161	0.0186335	ERV1
374	RLTR20B5_MM	12	897	0.0133779	ERVK
375	MLT1E	2	543	0.00368324	ERVL-MaLR
376	MLT1-int	1	294	0.00340136	ERVL-MaLR
377	RLTR13A3	0	258	0	ERVK
378	RLTR31_Mm	0	150	0	ERVK
379	MERVK26-int	9	1070	0.00841121	ERVK
380	MER83A-int	0	1	0	ERV1
381	RLTR31C_MM	2	744	0.00268817	ERVK
382	MLTR25C	0	516	0	ERVK
383	RLTR6C_Mm	2	104	0.0192308	ERV1
384	RLTR26D_MM	2	269	0.00743494	ERVK
385	RLTR13D3	6	372	0.016129	ERVK
386	RMER17A-int	2	432	0.00462963	ERVK
387	BGLII_C	1	79	0.0126582	ERVK
388	ETnERV3-int	2	594	0.003367	ERVK
389	RLTR10B	0	503	0	ERVK
390	RLTR31M	3	267	0.011236	ERVK
391	RLTR17C_Mm	4	225	0.0177778	ERVK
392	RLTR13F	19	104	0.182692	ERVK
393	IAPEY3C_LTR	2	489	0.00408998	ERVK
394	ERVB4_2-I_MM-int	2	313	0.00638978	ERVK
395	IAPLTR3	0	992	0	ERVK
396	LTR104_Mam	2	256	0.0078125	Gypsy
397	MTB-int	1	614	0.00162866	ERVL-MaLR
398	RLTR34D_MM	7	439	0.0159453	ERVK
399	LTRIS3	17	179	0.0949721	ERV1
400	RLTR11B	45	1090	0.0412844	ERVK
401	MER72B	0	74	0	ERV1
402	MLT1E3-int	0	12	0	ERVL-MaLR
403	HERVL40-int	0	205	0	ERVL
404	LTR40a	1	725	0.00137931	ERVL
405	LTR68	1	112	0.00892857	ERV1
406	MER57E2	0	66	0	ERV1
407	MLT2C1	6	891	0.00673401	ERVL
408	RLTR44C	4	207	0.0193237	ERVK
409	MLT1E1	4	585	0.00683761	ERVL-MaLR
410	MLTR31D_MM	3	324	0.00925926	ERVK
411	RLTR26C_MM	2	474	0.00421941	ERVK
412	BGLII_Mus	13	641	0.0202808	ERVK
413	RLTR6_Mm	1	246	0.00406504	ERV1
414	MLT1H	7	2355	0.0029724	ERVL-MaLR
415	RLTR30C_MM	1	127	0.00787402	ERV1
416	RLTR12C	7	341	0.0205279	ERVK
417	ERVB3_1-I_MM-int	2	134	0.0149254	ERVK
418	MTE2a-int	2	826	0.00242131	ERVL-MaLR
419	LTR80A	0	115	0	ERVL
420	LTR40c	1	261	0.00383142	ERVL
421	RLTR13C3	59	562	0.104982	ERVK
422	LTRIS_Mm	0	582	0	ERV1
423	MER67A	5	187	0.026738	ERV1
424	LTR85a	0	239	0	Gypsy?
425	LTR31	5	187	0.026738	ERV1
426	LTR103_Mam	1	58	0.0172414	ERV1?
427	RLTR13D3A1	7	669	0.0104634	ERVK
428	SRV_MM-int	1	149	0.00671141	ERVK
429	RLTR44E	3	126	0.0238095	ERVK
430	MER92B	6	246	0.0243902	ERV1
431	MLT1I	6	1815	0.00330578	ERVL-MaLR
432	MLT1H1	6	1014	0.00591716	ERVL-MaLR
433	MLT2B2	1	1378	0.000725689	ERVL
434	LTR33A	2	516	0.00387597	ERVL
435	RMER16_Mm	23	456	0.0504386	ERVK
436	LTR48B	5	302	0.0165563	ERV1
437	MER57E1	1	216	0.00462963	ERV1
438	MLT1H2	5	1047	0.00477555	ERVL-MaLR
439	MLTR31E_MM	1	166	0.0060241	ERVK
440	MLT2B5	3	456	0.00657895	ERVL
441	RLTR41C	22	161	0.136646	ERV1
442	IAPA_MM-int	0	126	0	ERVK
443	MLT2E	1	136	0.00735294	ERVL
444	IAPEY5_LTR	0	243	0	ERVK
445	IAPEY5_I-int	0	222	0	ERVK
446	RMER16B2	34	351	0.0968661	ERVK
447	LTR67B	7	655	0.010687	ERVL
448	MER87	0	46	0	ERV1
449	MurERV4_19-int	3	1011	0.00296736	ERVK
450	MER70A	0	188	0	ERVL
451	LTR91	0	60	0	ERVL
452	RLTR31_Mur	2	375	0.00533333	ERVK
453	MER77	4	586	0.00682594	ERVL
454	LTR16B	1	265	0.00377358	ERVL
455	RLTR31A_Mm	4	226	0.0176991	ERVK
456	RLTR20A	3	374	0.00802139	ERVK
457	MLT1G1	3	1111	0.00270027	ERVL-MaLR
458	LTR102_Mam	1	236	0.00423729	ERVL
459	LTR53B	0	87	0	ERVL
460	MER21-int	1	112	0.00892857	ERVL
461	MTEb-int	3	650	0.00461538	ERVL-MaLR
462	RLTR24	25	1282	0.0195008	ERV1
463	LTRIS5	0	85	0	ERV1
464	MLT1G	2	919	0.00217628	ERVL-MaLR
465	ERVL-int	0	747	0	ERVL
466	LTR86A2	0	81	0	ERVL
467	LTR33B	3	273	0.010989	ERVL
468	RLTR44D	2	101	0.019802	ERVK
469	LTR81	1	70	0.0142857	Gypsy
470	HERV16-int	1	282	0.0035461	ERVL
471	MER70B	0	261	0	ERVL
472	MER67B	1	237	0.00421941	ERV1
473	ERVB5_2-LTR_MM	0	544	0	ERVK
474	LTR41	2	524	0.00381679	ERVL
475	RLTR20A1	0	102	0	ERVK
476	MLT1D-int	0	176	0	ERVL-MaLR
477	LTR53	1	233	0.00429184	ERVL
478	ERVB4_3-I_MM-int	1	99	0.010101	ERVK
479	LTR83	3	168	0.0178571	ERVL
480	LTR88a	0	65	0	Gypsy?
481	MMERVK10D3_LTR	1	192	0.00520833	ERVK
482	LTR16A2	2	425	0.00470588	ERVL
483	MamGypLTR3a	5	162	0.0308642	Gypsy
484	LTR16B1	1	303	0.00330033	ERVL
485	RLTR13D3A	1	165	0.00606061	ERVK
486	RLTR13D1	2	264	0.00757576	ERVK
487	LTR16A1	2	668	0.00299401	ERVL
488	LTR78	2	593	0.00337268	ERV1
489	MLT1J-int	3	512	0.00585938	ERVL-MaLR
490	RMER16B	9	91	0.0989011	ERVK
491	LTR28B	2	144	0.0138889	ERV1
492	MER67C	6	627	0.00956938	ERV1
493	ERVB4_1-I_MM-int	4	296	0.0135135	ERVK
494	RLTR20C	2	268	0.00746269	ERVK
495	RLTR22_Mus	8	1259	0.00635425	ERVK
496	RLTR12G	4	244	0.0163934	ERVK
497	RLTR30D_RN	3	73	0.0410959	ERV1
498	LTR33C	0	238	0	ERVL
499	LTR16E2	4	435	0.0091954	ERVL
500	MLT1N2	1	712	0.00140449	ERVL-MaLR
501	IAPEY_LTR	4	1447	0.00276434	ERVK
502	MER76	3	251	0.0119522	ERVL
503	RLTR35B_MM	9	512	0.0175781	ERVL
504	MT-int	0	447	0	ERVL-MaLR
505	RLTR8	0	260	0	ERVK
506	LTR88b	0	186	0	Gypsy?
507	RLTR48C	2	158	0.0126582	ERV1
508	MLT1I-int	0	60	0	ERVL-MaLR
509	MER65-int	0	51	0	ERV1
510	RLTR49	10	989	0.0101112	ERVK
511	RLTR50A	1	88	0.0113636	ERVK
512	MamGypLTR1d	0	122	0	Gypsy
513	MER67D	2	471	0.00424628	ERV1
514	ERVB3_1-LTR_MM	17	175	0.0971429	ERVK
515	LTR101_Mam	2	160	0.0125	ERVL
516	RLTR41B	3	103	0.0291262	ERV1
517	LTR40A1	0	117	0	ERVL
518	MLT1B-int	0	174	0	ERVL-MaLR
519	RMER16A2	27	284	0.0950704	ERVK
520	RLTR10E	4	246	0.0162602	ERVK
521	ERVB5_1-I_MM-int	1	292	0.00342466	ERVK
522	RMER16C	2	217	0.00921659	ERVK
523	LTR86A1	0	94	0	ERVL
524	RMER6-int	3	620	0.00483871	ERVK
525	LTR73	5	143	0.034965	ERV1
526	RLTR30B_MM	9	295	0.0305085	ERV1
527	LTR82A	1	348	0.00287356	ERVL
528	RLTR53_Mm	11	507	0.0216963	ERVK
529	LTR16E1	4	526	0.00760456	ERVL
530	RLTR19D	0	69	0	ERVK
531	LTR106_Mam	0	168	0	LTR
532	RLTR19A2	1	99	0.010101	ERVK
533	MLT2F	2	601	0.00332779	ERVL
534	LTR79	1	397	0.00251889	ERVL
535	LTR52	0	235	0	ERVL
536	LTRIS4B	1	75	0.0133333	ERV1
537	MER54B	1	119	0.00840336	ERVL
538	RLTR19C	0	255	0	ERVK
539	MLT1C-int	0	122	0	ERVL-MaLR
540	RLTR31B_Mm	7	371	0.0188679	ERVK
541	MLTR13	3	212	0.0141509	ERVK
542	MURVY-LTR	5	1973	0.00253421	ERV1
543	LTR37B	1	390	0.0025641	ERV1
544	MER74C	0	115	0	ERVL
545	LTR75B	0	69	0	ERVL
546	LTR88c	0	118	0	Gypsy?
547	MER57D	5	303	0.0165016	ERV1
548	MER66-int	0	23	0	ERV1
549	LTR58	0	10	0	ERV1
550	LTR107_Mam	0	94	0	LTR
551	MLT1H1-int	0	49	0	ERVL-MaLR
552	MER92C	1	74	0.0135135	ERV1
553	MLT1F-int	3	430	0.00697674	ERVL-MaLR
554	MER76-int	0	16	0	ERVL
555	LTR41B	0	303	0	ERVL
556	MLT1M	3	223	0.0134529	ERVL-MaLR
557	LTR84b	2	189	0.010582	ERVL
558	RLTR1F_Mm	0	87	0	ERVK
559	LTR52-int	0	50	0	ERVL
560	MER110-int	0	41	0	ERV1
561	RMER16B3	2	105	0.0190476	ERVK
562	LTR86C	1	76	0.0131579	ERVL
563	LTR65	0	165	0	ERV1
564	RLTR20A2	3	377	0.00795756	ERVK
565	RLTR19A	0	157	0	ERVK
566	MLT1F2-int	1	71	0.0140845	ERVL-MaLR
567	LTR85b	1	107	0.00934579	Gypsy?
568	LTR86B2	0	36	0	ERVL
569	MLT1F1-int	0	94	0	ERVL-MaLR
570	MMTV-int	0	38	0	ERVK
571	RLTR46A	0	93	0	ERVK
572	LTR108d_Mam	0	30	0	ERVL
573	ERV3-16A3_LTR	1	298	0.00335571	ERVL
574	MER73	0	138	0	ERVL
575	LTR87	0	220	0	ERVL?
576	MER68C	0	60	0	ERVL
577	MamGypLTR1a	0	144	0	Gypsy
578	LTR108a_Mam	0	41	0	ERVL
579	ERVB4_3-LTR_MM	0	141	0	ERVK
580	MLT1E2-int	0	35	0	ERVL-MaLR
581	MER95	0	56	0	ERV1
582	LTR90B	1	91	0.010989	LTR
583	LTR16D	1	189	0.005291	ERVL
584	MLT1K-int	0	10	0	ERVL-MaLR
585	MER68-int	0	77	0	ERVL
586	LTR81A	1	186	0.00537634	Gypsy
587	RLTR13D	1	46	0.0217391	ERVK
588	MamRep1527	2	377	0.00530504	LTR
589	LTR105_Mam	3	126	0.0238095	ERVL
590	RLTR5_Mm	3	618	0.00485437	ERV1
591	MLT1H2-int	0	53	0	ERVL-MaLR
592	RNERVK23-int	0	56	0	ERVK
593	LTR75	1	102	0.00980392	ERVL
594	MamGypLTR2b	0	111	0	Gypsy
595	MamGypLTR1b	1	145	0.00689655	Gypsy
596	MLT1J2-int	0	31	0	ERVL-MaLR
597	MLT1J1-int	0	68	0	ERVL-MaLR
598	MER66B	2	7	0.285714	ERV1
599	MLTR31C_MM	6	231	0.025974	ERVK
600	MER110	0	148	0	ERV1
601	MLT1G1-int	0	54	0	ERVL-MaLR
602	RLTR9A4	0	38	0	ERVK
603	RLTR46B	0	74	0	ERVK
604	LTR86B1	0	51	0	ERVL
605	ERVB5_1-LTR_MM	1	155	0.00645161	ERVK
606	MER31-int	2	153	0.0130719	ERV1
607	LTR9A1	0	11	0	ERV1
608	MLT1A0-int	1	206	0.00485437	ERVL-MaLR
609	MER66C	0	19	0	ERV1
610	MamGypLTR3	1	106	0.00943396	Gypsy
611	LTR9	0	13	0	ERV1
612	LTR81C	1	104	0.00961539	Gypsy
613	MER92A	0	37	0	ERV1
614	LTR103b_Mam	0	59	0	ERV1?
615	MLT1A-int	2	124	0.016129	ERVL-MaLR
616	LTR109A2	0	38	0	ERV1
617	IAPEY4_LTR	12	111	0.108108	ERVK
618	MER34B-int	0	84	0	ERV1
619	MER50-int	0	14	0	ERV1
620	LTR77	0	41	0	ERV1
621	LTR37-int	0	240	0	ERV1
622	ERVB2_1-I_MM-int	1	83	0.0120482	ERVK
623	MER50B	0	14	0	ERV1
624	LTR69	1	77	0.012987	ERVL
625	LTR28	0	10	0	ERV1
626	RLTR12F	0	63	0	ERVK
627	RLTR12B2	2	101	0.019802	ERVK
628	IAPLTR4_I	0	193	0	ERVK
629	LTR108b_Mam	0	19	0	ERVL
630	RLTR46	0	46	0	ERVK
631	LTR108e_Mam	0	36	0	ERVL
632	LTR45	0	31	0	ERV1
633	MLT1A1-int	0	130	0	ERVL-MaLR
634	RLTR4_Mm	1	247	0.00404858	ERV1
635	LTR32	0	9	0	ERVL
636	MER70-int	0	57	0	ERVL
637	HERVL74-int	1	153	0.00653595	ERVL
638	MamGyp-int	0	32	0	Gypsy
639	MER4B-int	0	55	0	ERV1
640	RMER3D2	0	3	0	ERVK
641	LTR16D1	0	91	0	ERVL
642	LTR16D2	1	65	0.0153846	ERVL
643	MLT1E1A-int	0	28	0	ERVL-MaLR
644	LTR45C	1	24	0.0416667	ERV1
645	MER4CL34	0	6	0	ERV1
646	MER101B	1	21	0.047619	ERV1
647	LTR75_1	0	9	0	ERV1
648	LTR59	0	8	0	ERV1
649	MLT1G3-int	1	58	0.0172414	ERVL-MaLR
650	RLTR3_Mm	0	31	0	ERVK
651	MLT1L-int	0	13	0	ERVL-MaLR
652	RMER3D3	0	8	0	ERVK
653	MLT1G-int	0	39	0	ERVL-MaLR
654	RLTR46A2	1	58	0.0172414	ERVK
655	LTR27C	0	7	0	ERV1
656	LTR39	0	11	0	ERV1
657	LTR9D	0	11	0	ERV1
658	MLT1E1-int	0	8	0	ERVL-MaLR
659	RLTR43A	0	4	0	ERVK
660	MER51-int	0	7	0	ERV1
661	MER72	0	9	0	ERV1
662	MER34-int	3	80	0.0375	ERV1
663	LTR34	0	8	0	ERV1
664	MER57E3	0	4	0	ERV1
665	RLTR47_MM	2	45	0.0444444	ERV1
666	MER83B-int	0	9	0	ERV1
667	HERVL32-int	0	1	0	ERVL
668	MER66A	0	5	0	ERV1
669	LTR36	0	5	0	ERV1
670	MER50	0	13	0	ERV1
671	RNLTR23	0	5	0	ERVK
672	LTR64	0	8	0	ERV1
673	MLT1E-int	0	9	0	ERVL-MaLR
674	MLT1N2-int	0	3	0	ERVL-MaLR
675	RMER3D4	0	2	0	ERVK
676	HUERS-P3b-int	0	3	0	ERV1
677	RMER3D1	0	1	0	ERVK
678	LTR44	0	3	0	ERV1
679	RLTR43B	0	2	0	ERVK
680	MLT1O-int	0	2	0	ERVL-MaLR
681	MLT1C2	0	128	0	ERVL-MaLR
682	MLT1C2-int	0	5	0	ERVL-MaLR
683	LTR16	0	20	0	ERVL
684	LTR91A	0	3	0	LTR
685	EUTREP15	0	1	0	ERV1?
686	LTR81AB	0	1	0	Gypsy
687	EUTREP8	0	4	0	LTR
688	MER34B	0	7	0	ERV1
689	ERVB2_1A-I_MM	0	13	0	ERVK
690	MER34C	0	4	0	ERV1
691	MuLV-4_I-int	0	24	0	ERV1
692	ERVB5_1-I_MM	0	41	0	ERVK
693	LTR41C	0	4	0	ERVL
694	LTR89B	0	2	0	ERVL?
695	MamGypLTR4	0	2	0	Gypsy
696	MER34C_	0	4	0	ERV1
697	ERVB4_1B-I_MM	0	80	0	ERVK
698	Eutr10	0	13	0	ERVL?
699	ERVB4_2-I_MM	0	12	0	ERVK
700	ERVB4_1-I_MM	0	11	0	ERVK
701	MamGypsy2-LTR	0	1	0	Gypsy
702	ERVB3_1-I_MM	0	18	0	ERVK
703	MamGypsy2-I	0	3	0	Gypsy
704	MER70C	0	2	0	ERVL
705	ERVB2_1-I_MM	0	3	0	ERVK
