## Supplementary Table 6 for "*Obox4* promotes zygotic genome activation upon loss of *Dux*"

### Sheet: F2
	Index	Gender	Obox4	Dux
Mother	F1 #121	Female	+/-	+/+
Father	F1 #116	Male	+/-	+/+
20221212	F2 #180	Male	-/-	+/+	Homo KO
	F2 #181	Male	+/+	+/+	sacrifice
	F2 #182	Male	+/-	+/+	sacrifice
	F2 #183	Male	+/-	+/+	sacrifice
	F2 #184	Female	-/-	+/+	Homo KO
	F2 #185	Female	+/-	+/+	sacrifice
	F2 #186	Female	+/-	+/+	sacrifice
Mother	F1 #131	Female	+/-	+/+
Father	F1 #116	Male	+/-	+/+
20230105	F2 #187	Male	+/-	+/+	sacrifice
	F2 #188	Male	+/-	+/+	sacrifice
	F2 #189	Male	+/-	+/+	sacrifice
	F2 #190	Female	+/-	+/+	sacrifice
	F2 #191	Female	+/-	+/+	sacrifice
	F2 #192	Female	+/-	+/+	sacrifice
	F2 #193	Female	+/+	+/+	sacrifice
Mother	F1 #141	Female	+/-	+/+
Father	F1 #116	Male	+/-	+/+
20230108	F2 #194	Male	+/-	+/+	sacrifice
	F2 #195	Male	+/+	+/+	sacrifice
	F2 #196	Male	-/-	+/+	Homo KO
	F2 #197	Male	+/-	+/+	sacrifice
	F2 #198	Male	+/-	+/+	sacrifice
	F2 #199	Male	+/-	+/+	sacrifice
	Cannibalized	/	/	/
	Cannibalized	/	/	/
	Cannibalized	/	/	/
Mother	F1 #127	Female	+/+	-/-
Father	F1 #109	Male	+/+	-/-
20230106	Cannibalized	/	/	/
Mother	F1 #143	Female	+/-	-/-
Father	F1 #146	Male	+/-	-/-
20230107	F2 #187s	/	+/-	-/-
	F2 #188s	/	+/-	-/-
	F2 #189s	/	+/-	-/-
Mother	F1 #135	Female	+/-	+/-
Father	F1 #132	Male	+/-	-/-
20230114	F2 #196s	/	+/-	+/-
	F2 #197s	/	+/-	+/-
	F2 #198s	/	+/+	+/-
	F2 #199s	/	+/-	+/-
	F2 #200s	/	+/-	+/-
	F2 #201s	/	+/-	-/-
Mother	F1 #138	Female	+/-	+/-
Father	F1 #132	Male	+/-	-/-
20230111	F2 #190s	/	+/+	+/-
	F2 #191s	/	+/+	+/-
	F2 #192s	/	+/-	+/-
	F2 #193s	/	+/-	+/-
	F2 #194s	/	+/-	+/-
	F2 #195s	/	+/+	+/-
	Index	Gender	Obox4	Dux
Mother	F1 #121	Female	+/-	+/+
Father	F1 #116	Male	+/-	+/+
20230124	F2 #205	Male	-/-	+/+
	F2 #206	Male	+/-	+/+
	F2 #207	Male	-/-	+/+
	F2 #208	Male	+/-	+/+
	F2 #209	Male	+/-	+/+
	F2 #210	Female	+/+	+/+
	F2 #211	Female	-/-	+/+
	F2 #212	Female	-/-	+/+
	F2 #213	Female	+/-	+/+
Mother	F1 #127	Female	+/+	-/-
Father	F1 #109	Male	+/+	-/-
20230129	No pup	/	/	/
Mother	F1 #143	Female	+/-	-/-
Father	F1 #146	Male	+/-	-/-
20230127	F2 #202s	/	+/+	-/-
	F2 #203s	/	-/-	-/-
	F2 #204s	/	+/-	-/-
	F2 #205s	/	+/-	-/-
	F2 #206s	/	+/+	-/-
Mother	F1 #135	Female	+/-	+/-
Father	F1 #132	Male	+/-	-/-
20230203	F2 #216s	/	+/-	-/-
	F2 #217s	/	+/-	+/-
	F2 #218s	/	+/-	+/-
	F2 #219s	/	+/-	-/-
	F2 #220s	/	+/-	+/-
	F2 #221s	/	+/-	+/-
	F2 #222s	/	+/-	+/-
Mother	F1 #138	Female	+/-	+/-
Father	F1 #132	Male	+/-	-/-
20230131	F2 #207s	/	+/-	-/-
	F2 #208s	/	+/-	+/-
	F2 #209s	/	+/-	+/-
	F2 #210s	/	+/-	+/-
	F2 #211s	/	+/-	+/-
	F2 #212s	/	+/-	+/-
	F2 #213s	/	+/-	+/-
	F2 #214s	/	+/+	-/-
	F2 #215s	/	+/-	+/-
	Index	Gender	Obox4	Dux
Mother	F1 #143	Female	+/-	-/-
Father	F1 #146	Male	+/-	-/-
20230223	F2 #237s	/	+/+	-/-
	F2 #238s	/	+/+	-/-
	F2 #239s	/	+/-	-/-
	F2 #240s	/	+/+	-/-
Mother	F1 #135	Female	+/-	+/-
Father	F1 #132	Male	+/-	-/-
20230223	F2 #229s	/	+/-	-/-	dead @ birth
	F2 #230s	/	+/-	+/-
	F2 #231s	/	+/-	+/-
	F2 #232s	/	+/-	+/-
	F2 #233s	/	+/-	+/-
	F2 #234s	/	+/+	-/-
	F2 #235s	/	+/-	+/-
	F2 #236s	/	+/+	-/-
Mother	F1 #138	Female	+/-	+/-
Father	F1 #132	Male	+/-	-/-
20230220	F2 #223s	/	+/-	+/-
	F2 #224s	/	+/-	-/-
	F2 #225s	/	+/-	-/-
	F2 #226s	/	+/+	+/-
	F2 #227s	/	+/-	+/-
	F2 #228s	/	+/-	-/-
