## Supplementary Table 7 for "*Obox4* promotes zygotic genome activation upon loss of *Dux*"

### Sheet: 4.5dpc blastocysts
	Dux+/- Obox4+/?	Dux+/- Obox4-/-	Dux-/- Obox4+/?	Dux-/- Obox4-/-
Degenerated	0	0	0	2
2C	0	1	4	5
4C	1	0	0	0
8C	0	1	0	0
Morula	1	1	2	0
Blastocyst (abnormal)	4	0	0	0
Blastocyst (normal)	54	1	17	0
